# Competition strategies driving resource partitioning in chitin degrading communities

**DOI:** 10.1101/2024.11.07.622309

**Authors:** Sammy Pontrelli, Ghita Guessous, Julian Trouillon, Aswin Krishna, Terence Hwa, Uwe Sauer

## Abstract

Resource competition strongly shapes microbial community dynamics and function. In polysaccharide-degrading communities, primary degraders secrete monomer-releasing enzymes and exploiters consume released products without investing in enzymes. By investigating competitive strategies between chitin degraders and N-acetylglucosamine (GlcNAc) exploiters, we uncover several interacting factors, including GlcNAc liberation rates, diffusive loss, and resource partitioning between competitors, which determine community viability and growth dynamics at early stages of degradation. Aside from cases involving antibiotic secretion or aggregation on particles to privatize degrading enzymes, exploiters also inhibit degraders by siphoning away limiting GlcNAc flux during early stages of particle degradation, when degraders must overcome diffusive GlcNAc loss to sustain chitinase production. Analogous to the Allee effect in population biology, these effects lead to sensitive dependences on initial species densities for a community to thrive. This study elucidates how metabolic competition at early stages of particle degradation shapes species interactions, resource partitioning, and ultimately community viability.
