## Supplemental Dataset 2 for "Competition strategies driving resource partitioning in chitin degrading communities"

### Sheet: beta_lactamase_annotations
Strain	protein_ID	length	annotation_type	domain	description	pval	desc_1	desc_2	desc_3
1A01	WP_004733386.1	217	Pfam	PF00753	Metallo-beta-lactamase superfamily	9.2e-28	IPR001279	Metallo-beta-lactamase	-
1A01	WP_017107201.1	252	Pfam	PF00753	Metallo-beta-lactamase superfamily	5.2e-17	IPR001279	Metallo-beta-lactamase	-
1A01	WP_076667813.1	262	Pfam	PF00753	Metallo-beta-lactamase superfamily	2.1e-15	IPR001279	Metallo-beta-lactamase	-
1A01	WP_099165478.1	287	Pfam	PF00753	Metallo-beta-lactamase superfamily	3.2e-18	IPR001279	Metallo-beta-lactamase	-
1A01	WP_099165953.1	501	Pfam	PF00753	Metallo-beta-lactamase superfamily	7.5e-10	IPR001279	Metallo-beta-lactamase	-
1A01	WP_099166155.1	357	Pfam	PF00753	Metallo-beta-lactamase superfamily	8.2e-07	IPR001279	Metallo-beta-lactamase	-
1A01	WP_099166351.1	769	Pfam	PF00753	Metallo-beta-lactamase superfamily	3.3e-14	IPR001279	Metallo-beta-lactamase	-
1A01	WP_099166340.1	658	Pfam	PF00753	Metallo-beta-lactamase superfamily	3.9e-19	IPR001279	Metallo-beta-lactamase	-
1A01	WP_099166486.1	456	Pfam	PF00144	Beta-lactamase	7.5e-30	IPR001466	Beta-lactamase-related	-
1A01	WP_099166496.1	353	Pfam	PF12706	Beta-lactamase superfamily domain	4.6e-44	IPR001279	Metallo-beta-lactamase	-
1A01	WP_099166638.1	287	Pfam	PF13354	Beta-lactamase enzyme family	1.2e-34	IPR045155	Beta-lactamase class A, catalytic domain	GO:0008800|GO:0017001|GO:0030655
1A01	WP_099167310.1	313	Pfam	PF12706	Beta-lactamase superfamily domain	1.6e-13	IPR001279	Metallo-beta-lactamase	-
1A01	WP_099167081.1	690	Pfam	PF00753	Metallo-beta-lactamase superfamily	1.3e-22	IPR001279	Metallo-beta-lactamase	-
1A01	WP_099167119.1	456	Pfam	PF00753	Metallo-beta-lactamase superfamily	4.1e-12	IPR001279	Metallo-beta-lactamase	-
1A01	WP_099166834.1	300	Pfam	PF00753	Metallo-beta-lactamase superfamily	5.9e-09	IPR001279	Metallo-beta-lactamase	-
6C06	WP_101107167.1	463	Pfam	PF00753	Metallo-beta-lactamase superfamily	3.7e-10	IPR001279	Metallo-beta-lactamase	-
6C06	WP_101107767.1	256	Pfam	PF00753	Metallo-beta-lactamase superfamily	2.6e-11	IPR001279	Metallo-beta-lactamase	-
6C06	WP_101108390.1	209	Pfam	PF00753	Metallo-beta-lactamase superfamily	7e-29	IPR001279	Metallo-beta-lactamase	-
6C06	WP_101108226.1	395	Pfam	PF00144	Beta-lactamase	2.7e-48	IPR001466	Beta-lactamase-related	-
6C06	WP_101109737.1	484	Pfam	PF00144	Beta-lactamase	7e-22	IPR001466	Beta-lactamase-related	-
6C06	WP_101109698.1	540	Pfam	PF00753	Metallo-beta-lactamase superfamily	1.5e-10	IPR001279	Metallo-beta-lactamase	-
6C06	WP_202973227.1	385	Pfam	PF12706	Beta-lactamase superfamily domain	4.8e-44	IPR001279	Metallo-beta-lactamase	-
6C06	WP_238596688.1	798	Pfam	PF00753	Metallo-beta-lactamase superfamily	2.3e-10	IPR001279	Metallo-beta-lactamase	-
A3R04	WP_216023881.1	383	Pfam	PF00144	Beta-lactamase	1.5e-54	IPR001466	Beta-lactamase-related	-
A3R04	WP_216025355.1	280	Pfam	PF12706	Beta-lactamase superfamily domain	2e-16	IPR001279	Metallo-beta-lactamase	-
A3R04	WP_216024935.1	306	Pfam	PF12706	Beta-lactamase superfamily domain	1.5e-40	IPR001279	Metallo-beta-lactamase	-
A3R04	WP_216025257.1	527	Pfam	PF00144	Beta-lactamase	8.5e-63	IPR001466	Beta-lactamase-related	-
A3R04	WP_216025138.1	328	Pfam	PF00753	Metallo-beta-lactamase superfamily	1.5e-13	IPR001279	Metallo-beta-lactamase	-
A3R04	WP_216025156.1	672	Pfam	PF00144	Beta-lactamase	1.9e-50	IPR001466	Beta-lactamase-related	-
A3R04	WP_216025180.1	447	Pfam	PF00144	Beta-lactamase	2.5e-53	IPR001466	Beta-lactamase-related	-
A3R04	WP_216026693.1	428	Pfam	PF00753	Metallo-beta-lactamase superfamily	7e-13	IPR001279	Metallo-beta-lactamase	-
A3R04	WP_216026766.1	265	Pfam	PF00753	Metallo-beta-lactamase superfamily	1.7e-09	IPR001279	Metallo-beta-lactamase	-
A3R04	WP_216027181.1	415	Pfam	PF00144	Beta-lactamase	3e-35	IPR001466	Beta-lactamase-related	-
A3R04	WP_216027135.1	335	Pfam	PF00753	Metallo-beta-lactamase superfamily	0.00011	IPR001279	Metallo-beta-lactamase	-
A3R04	WP_216026643.1	248	Pfam	PF00753	Metallo-beta-lactamase superfamily	4.5e-12	IPR001279	Metallo-beta-lactamase	-
A3R04	WP_252736129.1	757	Pfam	PF00753	Metallo-beta-lactamase superfamily	3.8e-14	IPR001279	Metallo-beta-lactamase	-
A3R04	WP_252736239.1	300	Pfam	PF00144	Beta-lactamase	2e-41	IPR001466	Beta-lactamase-related	-
A3R04	WP_216027523.1	815	Pfam	PF00144	Beta-lactamase	1.8e-60	IPR001466	Beta-lactamase-related	-
A3R04	WP_252735824.1	422	Pfam	PF00144	Beta-lactamase	8.6e-64	IPR001466	Beta-lactamase-related	-
A3R04	WP_216027432.1	369	Pfam	PF12706	Beta-lactamase superfamily domain	4.9e-38	IPR001279	Metallo-beta-lactamase	-
A3R04	WP_216027265.1	609	Pfam	PF00144	Beta-lactamase	8.6e-44	IPR001466	Beta-lactamase-related	-
A3R04	WP_252735813.1	372	Pfam	PF00144	Beta-lactamase	6.2e-48	IPR001466	Beta-lactamase-related	-
A3R04	WP_216027346.1	384	Pfam	PF00144	Beta-lactamase	6.1e-37	IPR001466	Beta-lactamase-related	-
A3R06	WP_114961238.1	142	Pfam	PF04273	Beta-lactamase hydrolase-like protein, phosphatase-like domain	1.9e-29	IPR005939	Beta-lactamase hydrolase-like protein, phosphatase-like domain	GO:0016787
A3R06	WP_065334858.1	265	Pfam	PF12706	Beta-lactamase superfamily domain	8.2e-34	IPR001279	Metallo-beta-lactamase	-
A3R06	WP_216012291.1	316	Pfam	PF00753	Metallo-beta-lactamase superfamily	7.1e-09	IPR001279	Metallo-beta-lactamase	-
A3R06	WP_216013603.1	260	Pfam	PF00753	Metallo-beta-lactamase superfamily	2.9e-14	IPR001279	Metallo-beta-lactamase	-
A3R06	WP_216013669.1	294	Pfam	PF00753	Metallo-beta-lactamase superfamily	1.4e-22	IPR001279	Metallo-beta-lactamase	-
A3R06	WP_216013552.1	380	Pfam	PF00144	Beta-lactamase	1e-67	IPR001466	Beta-lactamase-related	-
A3R06	WP_216013181.1	356	Pfam	PF12706	Beta-lactamase superfamily domain	7.5e-11	IPR001279	Metallo-beta-lactamase	-
A3R06	WP_216013443.1	559	Pfam	PF04273	Beta-lactamase hydrolase-like protein, phosphatase-like domain	8.7e-33	IPR005939	Beta-lactamase hydrolase-like protein, phosphatase-like domain	GO:0016787
A3R06	WP_216013505.1	230	Pfam	PF13483	Beta-lactamase superfamily domain	2.3e-16	-	-
A3R06	WP_216013672.1	307	Pfam	PF00753	Metallo-beta-lactamase superfamily	1.4e-15	IPR001279	Metallo-beta-lactamase	-
A3R06	WP_216013316.1	347	Pfam	PF00753	Metallo-beta-lactamase superfamily	2.4e-26	IPR001279	Metallo-beta-lactamase	-
A3R06	WP_216013442.1	294	Pfam	PF00753	Metallo-beta-lactamase superfamily	2.3e-21	IPR001279	Metallo-beta-lactamase	-
A3R06	WP_216013674.1	322	Pfam	PF00753	Metallo-beta-lactamase superfamily	3.8e-21	IPR001279	Metallo-beta-lactamase	-
A3R06	WP_216014091.1	555	Pfam	PF00753	Metallo-beta-lactamase superfamily	1e-13	IPR001279	Metallo-beta-lactamase	-
A3R06	WP_216014454.1	271	Pfam	PF00753	Metallo-beta-lactamase superfamily	6.1e-15	IPR001279	Metallo-beta-lactamase	-
A3R06	WP_216014394.1	298	Pfam	PF13483	Beta-lactamase superfamily domain	7.3e-17	-	-
A3R06	WP_216014343.1	312	Pfam	PF00753	Metallo-beta-lactamase superfamily	6.1e-17	IPR001279	Metallo-beta-lactamase	-
B3M02	WP_113817493.1	822	Pfam	PF00753	Metallo-beta-lactamase superfamily	9.6e-11	IPR001279	Metallo-beta-lactamase	-
B3M02	WP_113817608.1	255	Pfam	PF00753	Metallo-beta-lactamase superfamily	3.7e-16	IPR001279	Metallo-beta-lactamase	-
B3M02	WP_113818456.1	209	Pfam	PF00753	Metallo-beta-lactamase superfamily	7.4e-28	IPR001279	Metallo-beta-lactamase	-
B3M02	WP_113819825.1	288	Pfam	PF00753	Metallo-beta-lactamase superfamily	5.4e-06	IPR001279	Metallo-beta-lactamase	-
C1R06	WP_215950579.1	296	Pfam	PF00753	Metallo-beta-lactamase superfamily	7.1e-25	IPR001279	Metallo-beta-lactamase	-
C1R06	WP_215950580.1	140	Pfam	PF04273	Beta-lactamase hydrolase-like protein, phosphatase-like domain	1e-21	IPR005939	Beta-lactamase hydrolase-like protein, phosphatase-like domain	GO:0016787
C1R06	WP_215950807.1	451	Pfam	PF00753	Metallo-beta-lactamase superfamily	1.6e-13	IPR001279	Metallo-beta-lactamase	-
C1R06	WP_215951579.1	213	Pfam	PF00753	Metallo-beta-lactamase superfamily	4.3e-31	IPR001279	Metallo-beta-lactamase	-
C1R06	WP_215951866.1	311	Pfam	PF12706	Beta-lactamase superfamily domain	3.4e-43	IPR001279	Metallo-beta-lactamase	-
C1R06	WP_215952952.1	765	Pfam	PF00753	Metallo-beta-lactamase superfamily	1.9e-08	IPR001279	Metallo-beta-lactamase	-
C1R06	WP_215952921.1	257	Pfam	PF00753	Metallo-beta-lactamase superfamily	4.5e-12	IPR001279	Metallo-beta-lactamase	-
C1R06	WP_215952594.1	128	Pfam	PF00753	Metallo-beta-lactamase superfamily	2.5e-05	IPR001279	Metallo-beta-lactamase	-
C1R06	WP_289847224.1	232	Pfam	PF12706	Beta-lactamase superfamily domain	3.2e-18	IPR001279	Metallo-beta-lactamase	-
C2M11	WP_215972012.1	218	Pfam	PF00753	Metallo-beta-lactamase superfamily	1.7e-26	IPR001279	Metallo-beta-lactamase	-
C2M11	WP_215971321.1	407	Pfam	PF00753	Metallo-beta-lactamase superfamily	3.6e-07	IPR001279	Metallo-beta-lactamase	-
C2M11	WP_215971709.1	525	Pfam	PF00144	Beta-lactamase	4.7e-61	IPR001466	Beta-lactamase-related	-
C2M11	WP_215971260.1	829	Pfam	PF00144	Beta-lactamase	2.4e-64	IPR001466	Beta-lactamase-related	-
C2M11	WP_215972231.1	305	Pfam	PF12706	Beta-lactamase superfamily domain	1.3e-36	IPR001279	Metallo-beta-lactamase	-
C2M11	WP_215971270.1	525	Pfam	PF00144	Beta-lactamase	1.7e-55	IPR001466	Beta-lactamase-related	-
C2M11	WP_215972810.1	794	Pfam	PF12706	Beta-lactamase superfamily domain	1.3e-12	IPR001279	Metallo-beta-lactamase	-
C2M11	WP_215972278.1	272	Pfam	PF13354	Beta-lactamase enzyme family	5.3e-40	IPR045155	Beta-lactamase class A, catalytic domain	GO:0008800|GO:0017001|GO:0030655
C2M11	WP_215972424.1	271	Pfam	PF00753	Metallo-beta-lactamase superfamily	2.4e-11	IPR001279	Metallo-beta-lactamase	-
C2M11	WP_215973186.1	312	Pfam	PF00753	Metallo-beta-lactamase superfamily	1.1e-11	IPR001279	Metallo-beta-lactamase	-
C2M11	WP_215973771.1	804	Pfam	PF00753	Metallo-beta-lactamase superfamily	4.9e-13	IPR001279	Metallo-beta-lactamase	-
C2M11	WP_215973474.1	511	Pfam	PF00753	Metallo-beta-lactamase superfamily	5.4e-08	IPR001279	Metallo-beta-lactamase	-
C2M11	WP_215974360.1	285	Pfam	PF00753	Metallo-beta-lactamase superfamily	2.4e-09	IPR001279	Metallo-beta-lactamase	-
C2M11	WP_252727540.1	378	Pfam	PF00144	Beta-lactamase	7.2e-56	IPR001466	Beta-lactamase-related	-
C2R09	WP_216017728.1	230	Pfam	PF13483	Beta-lactamase superfamily domain	7.4e-17	-	-
C2R09	WP_216017750.1	336	Pfam	PF00144	Beta-lactamase	1.7e-23	IPR001466	Beta-lactamase-related	-
C2R09	WP_216018111.1	410	Pfam	PF00144	Beta-lactamase	7.7e-46	IPR001466	Beta-lactamase-related	-
C2R09	WP_216019143.1	305	Pfam	PF00753	Metallo-beta-lactamase superfamily	2.1e-14	IPR001279	Metallo-beta-lactamase	-
C2R09	WP_216019501.1	558	Pfam	PF00753	Metallo-beta-lactamase superfamily	1.9e-12	IPR001279	Metallo-beta-lactamase	-
C2R09	WP_216018645.1	256	Pfam	PF13483	Beta-lactamase superfamily domain	2.4e-23	-	-
C2R09	WP_216019315.1	410	Pfam	PF00144	Beta-lactamase	4.8e-45	IPR001466	Beta-lactamase-related	-
C2R09	WP_216019665.1	248	Pfam	PF00753	Metallo-beta-lactamase superfamily	4.8e-15	IPR001279	Metallo-beta-lactamase	-
C2R09	WP_252726999.1	255	Pfam	PF12706	Beta-lactamase superfamily domain	2.4e-29	IPR001279	Metallo-beta-lactamase	-
C2R09	WP_216020263.1	287	Pfam	PF00753	Metallo-beta-lactamase superfamily	3.3e-17	IPR001279	Metallo-beta-lactamase	-
C2R09	WP_216020041.1	142	Pfam	PF04273	Beta-lactamase hydrolase-like protein, phosphatase-like domain	9.3e-33	IPR005939	Beta-lactamase hydrolase-like protein, phosphatase-like domain	GO:0016787
C3R12	WP_017053956.1	217	Pfam	PF00753	Metallo-beta-lactamase superfamily	1.5e-27	IPR001279	Metallo-beta-lactamase	-
C3R12	WP_113795592.1	252	Pfam	PF00753	Metallo-beta-lactamase superfamily	1.4e-17	IPR001279	Metallo-beta-lactamase	-
C3R12	WP_113795465.1	339	Pfam	PF12706	Beta-lactamase superfamily domain	1.3e-40	IPR001279	Metallo-beta-lactamase	-
C3R12	WP_113797789.1	508	Pfam	PF00753	Metallo-beta-lactamase superfamily	3.8e-10	IPR001279	Metallo-beta-lactamase	-
C3R12	WP_113797534.1	749	Pfam	PF00753	Metallo-beta-lactamase superfamily	1.6e-09	IPR001279	Metallo-beta-lactamase	-
C3R12	WP_113799028.1	252	Pfam	PF00753	Metallo-beta-lactamase superfamily	9.1e-20	IPR001279	Metallo-beta-lactamase	-
D2M19	WP_216006920.1	551	Pfam	PF00753	Metallo-beta-lactamase superfamily	4.1e-19	IPR001279	Metallo-beta-lactamase	-
D2M19	WP_216006714.1	428	Pfam	PF00144	Beta-lactamase	3.4e-51	IPR001466	Beta-lactamase-related	-
D2M19	WP_216008185.1	317	Pfam	PF13483	Beta-lactamase superfamily domain	1.5e-13	-	-
D2M19	WP_216008141.1	545	Pfam	PF00753	Metallo-beta-lactamase superfamily	1.1e-09	IPR001279	Metallo-beta-lactamase	-
D2M19	WP_216008054.1	318	Pfam	PF00753	Metallo-beta-lactamase superfamily	8e-18	IPR001279	Metallo-beta-lactamase	-
D2M19	WP_216008584.1	405	Pfam	PF00144	Beta-lactamase	6.6e-33	IPR001466	Beta-lactamase-related	-
D2M19	WP_216009514.1	453	Pfam	PF00753	Metallo-beta-lactamase superfamily	4.6e-15	IPR001279	Metallo-beta-lactamase	-
D2M19	WP_216009510.1	473	Pfam	PF00753	Metallo-beta-lactamase superfamily	2.7e-10	IPR001279	Metallo-beta-lactamase	-
D2M19	WP_216008943.1	142	Pfam	PF04273	Beta-lactamase hydrolase-like protein, phosphatase-like domain	1.5e-33	IPR005939	Beta-lactamase hydrolase-like protein, phosphatase-like domain	GO:0016787
D2M19	WP_216009529.1	266	Pfam	PF19583	ODP family beta lactamase	4.5e-70	IPR045761	ODP domain	-
D2M19	WP_216009144.1	820	Pfam	PF00753	Metallo-beta-lactamase superfamily	1.2e-10	IPR001279	Metallo-beta-lactamase	-
D2M19	WP_216008971.1	264	Pfam	PF00753	Metallo-beta-lactamase superfamily	1.3e-15	IPR001279	Metallo-beta-lactamase	-
F3R08	WP_215982506.1	545	Pfam	PF00753	Metallo-beta-lactamase superfamily	2.8e-16	IPR001279	Metallo-beta-lactamase	-
F3R08	WP_215982202.1	256	Pfam	PF13483	Beta-lactamase superfamily domain	2.2e-08	-	-
F3R08	WP_012774820.1	282	Pfam	PF13354	Beta-lactamase enzyme family	7.2e-34	IPR045155	Beta-lactamase class A, catalytic domain	GO:0008800|GO:0017001|GO:0030655
F3R08	WP_215982320.1	428	Pfam	PF00144	Beta-lactamase	3.9e-51	IPR001466	Beta-lactamase-related	-
F3R08	WP_215983157.1	253	Pfam	PF00753	Metallo-beta-lactamase superfamily	1.5e-18	IPR001279	Metallo-beta-lactamase	-
F3R08	WP_215982857.1	309	Pfam	PF12706	Beta-lactamase superfamily domain	1.6e-47	IPR001279	Metallo-beta-lactamase	-
F3R08	WP_215983685.1	266	Pfam	PF19583	ODP family beta lactamase	4.4e-70	IPR045761	ODP domain	-
F3R08	WP_215983661.1	323	Pfam	PF00753	Metallo-beta-lactamase superfamily	1.5e-09	IPR001279	Metallo-beta-lactamase	-
F3R08	WP_215984395.1	460	Pfam	PF00753	Metallo-beta-lactamase superfamily	4.3e-12	IPR001279	Metallo-beta-lactamase	-
F3R08	WP_215983944.1	453	Pfam	PF00753	Metallo-beta-lactamase superfamily	9.2e-15	IPR001279	Metallo-beta-lactamase	-
F3R08	WP_215983923.1	470	Pfam	PF00753	Metallo-beta-lactamase superfamily	3e-09	IPR001279	Metallo-beta-lactamase	-
F3R08	WP_215983914.1	213	Pfam	PF00753	Metallo-beta-lactamase superfamily	1.2e-30	IPR001279	Metallo-beta-lactamase	-
F3R08	WP_215984423.1	288	Pfam	PF00753	Metallo-beta-lactamase superfamily	8.1e-25	IPR001279	Metallo-beta-lactamase	-
F3R08	WP_215984439.1	404	Pfam	PF00144	Beta-lactamase	5e-68	IPR001466	Beta-lactamase-related	-
F3R08	WP_215985231.1	545	Pfam	PF00753	Metallo-beta-lactamase superfamily	9e-10	IPR001279	Metallo-beta-lactamase	-
F3R08	WP_228340023.1	767	Pfam	PF00753	Metallo-beta-lactamase superfamily	1.7e-11	IPR001279	Metallo-beta-lactamase	-
F3R08	WP_215985125.1	264	Pfam	PF00753	Metallo-beta-lactamase superfamily	1.2e-16	IPR001279	Metallo-beta-lactamase	-
F3R08	WP_215985146.1	143	Pfam	PF04273	Beta-lactamase hydrolase-like protein, phosphatase-like domain	1.3e-37	IPR005939	Beta-lactamase hydrolase-like protein, phosphatase-like domain	GO:0016787
F3R11	WP_113814034.1	289	Pfam	PF00753	Metallo-beta-lactamase superfamily	3.1e-26	IPR001279	Metallo-beta-lactamase	-
F3R11	WP_113814600.1	345	Pfam	PF00753	Metallo-beta-lactamase superfamily	8e-22	IPR001279	Metallo-beta-lactamase	-
F3R11	WP_113814302.1	428	Pfam	PF00144	Beta-lactamase	1.8e-50	IPR001466	Beta-lactamase-related	-
F3R11	WP_113815019.1	811	Pfam	PF00753	Metallo-beta-lactamase superfamily	5.9e-10	IPR001279	Metallo-beta-lactamase	-
F3R11	WP_113814851.1	266	Pfam	PF19583	ODP family beta lactamase	6.8e-71	IPR045761	ODP domain	-
F3R11	WP_113815880.1	334	Pfam	PF00753	Metallo-beta-lactamase superfamily	2.8e-10	IPR001279	Metallo-beta-lactamase	-
F3R11	WP_113815571.1	478	Pfam	PF00753	Metallo-beta-lactamase superfamily	6.1e-10	IPR001279	Metallo-beta-lactamase	-
F3R11	WP_113815597.1	453	Pfam	PF00753	Metallo-beta-lactamase superfamily	1.1e-14	IPR001279	Metallo-beta-lactamase	-
F3R11	WP_113815867.1	256	Pfam	PF00753	Metallo-beta-lactamase superfamily	2.7e-08	IPR001279	Metallo-beta-lactamase	-
F3R11	WP_113816241.1	309	Pfam	PF12706	Beta-lactamase superfamily domain	1.1e-47	IPR001279	Metallo-beta-lactamase	-
F3R11	WP_113816724.1	545	Pfam	PF00753	Metallo-beta-lactamase superfamily	8.7e-17	IPR001279	Metallo-beta-lactamase	-
F3R11	WP_113816244.1	316	Pfam	PF00753	Metallo-beta-lactamase superfamily	6.2e-18	IPR001279	Metallo-beta-lactamase	-
G2R10	WP_004734329.1	252	Pfam	PF00753	Metallo-beta-lactamase superfamily	1.8e-16	IPR001279	Metallo-beta-lactamase	-
G2R10	WP_009847181.1	658	Pfam	PF00753	Metallo-beta-lactamase superfamily	2.4e-18	IPR001279	Metallo-beta-lactamase	-
G2R10	WP_009846309.1	262	Pfam	PF00753	Metallo-beta-lactamase superfamily	9.9e-16	IPR001279	Metallo-beta-lactamase	-
G2R10	WP_017089479.1	355	Pfam	PF13483	Beta-lactamase superfamily domain	2.1e-11	-	-
G2R10	WP_054542614.1	690	Pfam	PF00753	Metallo-beta-lactamase superfamily	5.7e-22	IPR001279	Metallo-beta-lactamase	-
G2R10	WP_102463845.1	427	Pfam	PF00144	Beta-lactamase	3.1e-26	IPR001466	Beta-lactamase-related	-
G2R10	WP_102566508.1	354	Pfam	PF12706	Beta-lactamase superfamily domain	9.3e-44	IPR001279	Metallo-beta-lactamase	-
G2R10	WP_065605053.1	501	Pfam	PF00753	Metallo-beta-lactamase superfamily	7.5e-10	IPR001279	Metallo-beta-lactamase	-
G2R10	WP_029235170.1	281	Pfam	PF00753	Metallo-beta-lactamase superfamily	4.3e-05	IPR001279	Metallo-beta-lactamase	-
G2R10	WP_215921123.1	775	Pfam	PF00753	Metallo-beta-lactamase superfamily	2.3e-12	IPR001279	Metallo-beta-lactamase	-
G2R10	WP_215919718.1	456	Pfam	PF00753	Metallo-beta-lactamase superfamily	4.7e-11	IPR001279	Metallo-beta-lactamase	-
G2R10	WP_215919930.1	310	Pfam	PF12706	Beta-lactamase superfamily domain	1.7e-13	IPR001279	Metallo-beta-lactamase	-
G2R10	WP_215921076.1	288	Pfam	PF00753	Metallo-beta-lactamase superfamily	2.9e-10	IPR001279	Metallo-beta-lactamase	-
G2R10	WP_215919830.1	541	Pfam	PF00753	Metallo-beta-lactamase superfamily	8.7e-10	IPR001279	Metallo-beta-lactamase	-
G2R10	WP_215921729.1	217	Pfam	PF00753	Metallo-beta-lactamase superfamily	4e-27	IPR001279	Metallo-beta-lactamase	-
G2R10	WP_252735249.1	675	Pfam	PF00753	Metallo-beta-lactamase superfamily	3.3e-20	IPR001279	Metallo-beta-lactamase	-
I3M07	WP_010432338.1	427	Pfam	PF00144	Beta-lactamase	6.4e-25	IPR001466	Beta-lactamase-related	-
I3M07	WP_010438163.1	217	Pfam	PF00753	Metallo-beta-lactamase superfamily	9.4e-28	IPR001279	Metallo-beta-lactamase	-
I3M07	WP_010436538.1	252	Pfam	PF00753	Metallo-beta-lactamase superfamily	5.8e-17	IPR001279	Metallo-beta-lactamase	-
I3M07	WP_016788732.1	541	Pfam	PF00753	Metallo-beta-lactamase superfamily	8.7e-10	IPR001279	Metallo-beta-lactamase	-
I3M07	WP_016784160.1	262	Pfam	PF00753	Metallo-beta-lactamase superfamily	1.7e-15	IPR001279	Metallo-beta-lactamase	-
I3M07	WP_016767345.1	690	Pfam	PF00753	Metallo-beta-lactamase superfamily	3.8e-22	IPR001279	Metallo-beta-lactamase	-
I3M07	WP_102270560.1	300	Pfam	PF00753	Metallo-beta-lactamase superfamily	2.8e-08	IPR001279	Metallo-beta-lactamase	-
I3M07	WP_215945627.1	456	Pfam	PF00753	Metallo-beta-lactamase superfamily	8e-11	IPR001279	Metallo-beta-lactamase	-
I3M07	WP_215945692.1	353	Pfam	PF12706	Beta-lactamase superfamily domain	2.1e-45	IPR001279	Metallo-beta-lactamase	-
I3M07	WP_065099312.1	520	Pfam	PF00753	Metallo-beta-lactamase superfamily	8.1e-10	IPR001279	Metallo-beta-lactamase	-
I3M07	WP_016794439.1	456	Pfam	PF00144	Beta-lactamase	1.6e-28	IPR001466	Beta-lactamase-related	-
I3M07	WP_065099468.1	658	Pfam	PF00753	Metallo-beta-lactamase superfamily	6.9e-22	IPR001279	Metallo-beta-lactamase	-
I3M07	WP_215945873.1	717	Pfam	PF00753	Metallo-beta-lactamase superfamily	6.5e-12	IPR001279	Metallo-beta-lactamase	-
